# Cell type-specific histone acetylation landscape in Alzheimer’s disease reveals a putative role of MITF in microglia

**DOI:** 10.64898/2026.09.09.750356

**Authors:** Charbel Gergian, Paulina Urbanaviciute, Philippa M. Wells, Janis L. Transfeld, Aydan Askarova, Reuben M. Yaa, Yukyee Wu, Kevin Chris Ziegler, Christian K. Nickl, Martina P. Pasillas, Johannes C. M. Schlachetzki, Inge R. Holtman, Peter T. Nelson, Robert A. Rissman, James B. Brewer, Sarah J. Marzi, Christopher K. Glass, Alexi Nott

**Affiliations:** Department of Brain Sciences, Imperial College London, London, UK; UK Dementia Research Institute, Imperial College London, London, UK; Department of Basic and Clinical Neuroscience, Institute of Psychiatry, Psychology and Neuroscience, King’s College London, London, UK; UK Dementia Research Institute, King’s College London, London, UK; Department of Cellular and Molecular Medicine, University of California San Diego, La Jolla, USA; Department of Neurosciences, University of California, San Diego, La Jolla, CA 92093, USA; Department of Biomedical Sciences, University Medical Center Groningen, University of Groningen, Groningen, The Netherlands; Sanders-Brown Center on Aging, University of Kentucky, Lexington, KY 40536, USA; Department of Physiology and Neuroscience, Alzheimer’s Therapeutic Research Institute, Keck School of Medicine of the University of Southern California, San Diego, CA; Department of Medicine, University of California San Diego, La Jolla, CA, USA

## Abstract

Alzheimer’s disease (AD) is characterised by aberrant amyloid beta and tau aggregation, neuroinflammation, demyelination and neurodegeneration, which have been linked to changes in cell-specific gene expression signatures. Among the mechanisms driving cell-type-specific transcriptional changes, histone acetylation plays a central role in regulating gene activity. While global alterations in histone acetylation have been implicated in AD, the contribution of individual cell types to these epigenetic changes remains poorly understood. To decode cell-type-specific changes in gene regulation in AD pathogenesis, we profiled histone H3 lysine 27 acetylation (H3K27ac) in microglia, oligodendrocytes and neurons from the prefrontal cortex of individuals with late-stage AD and non-dementia controls. Oligodendrocytes had the highest number of differential H3K27ac regions in AD, followed by microglia. Genes nearest to differential H3K27ac in purified microglia were enriched for phagocytosis, lipid processing, inflammatory and disease-associated cell state signature genes. Gene network analysis revealed downregulation of homeostatic genes in AD microglia and upregulation of immune activation, including signatures of lipid-handling and monocyte-derived macrophages. Oligodendrocyte co-regulated regions were indicative of increased MHC class I antigen presentation and altered neuron-oligodendrocyte interactions in AD. We identified H3K27ac allele-specific variants (ASVs) enriched near endolysosomal and ubiquitin-proteasome-associated genes in microglia and neurons. ASVs coincided with AD genome-wide association study (GWAS) risk loci, including *CLU* in oligodendrocytes and *HLA-DRB1* in microglia. DNA motif analysis identified putative transcription factor drivers of AD glial dysregulation, including the lysosomal-associated MITF, Cap’n’collar (CNC) family (BACH1 and NFE2) and AP-1 activation in microglia. DNA binding of the MITF protein in human microglia was localised to lysosomal-associated genes and enriched in H3K27ac regions upregulated in AD and near disease-associated microglia (DAM) genes. Collectively, these findings implicate lysosomal dysfunction and upstream transcriptional regulation via MITF as key processes in AD microglia.
