## Supplementary Table 9 for "Cell type-specific histone acetylation landscape in Alzheimer’s disease reveals a putative role of MITF in microglia"

### Sheet: Description
Table S9 Transcription factor analysis results
Tables show all signifciant matches of de novo motifs which have been matched to HOCOMOCOv14 using Tomtom

### Sheet: Microglia_down
Query_ID	Target_ID	Optimal_offset	p-value	E-value	q-value	Overlap	Query_consensus	Target_consensus	Orientation	symbol	family	homerPval
8-TTACGTAAAG	DBP.H14CORE.0.SM.B	3	2.44554e-05	0.0390064	0.0293213	10	TTACGTAAAG	CGATTACGTAACAG	-	DBP	C/EBP-related	1e-08
8-TTACGTAAAG	TEF.H14CORE.0.SM.B	3	3.15691e-05	0.0503528	0.0293213	10	TTACGTAAAG	CGGTTACGTAACA	-	TEF	C/EBP-related	1e-08
8-TTACGTAAAG	HLF.H14CORE.1.SM.B	1	3.69768e-05	0.0589781	0.0293213	10	TTACGTAAAG	ATTACGTAACC	-	HLF	C/EBP-related	1e-08
8-TTACGTAAAG	GMEB1.H14CORE.2.SM.B	1	7.508e-05	0.119753	0.0397585	10	TTACGTAAAG	CTTACGTAACGACGC	+	GMEB1	GMEB	1e-08
9-TCTGTCTG	SMAD3.H14CORE.1.P.B	-1	2.68661e-05	0.0428514	0.0285676	7	TCTGTCTG	CTGTCTGGA	-	SMAD3	SMAD	1e-05
19-TTCCTCTCCGTC	Z705E.H14CORE.0.P.B	5	5.72699e-06	0.00913454	0.0182691	12	TTCCTCTCCGTC	CCCTCTCCCTCTCCCTCTCCC	-	ZNF705EP	More than 3 adjacent zinc fingers	0.001
25-CGGCCGSGGSGC	KMT2A.H14CORE.0.P.B	9	1.37797e-06	0.00219786	0.0043915	12	CGGCCGCGGCGC	GGGCGGCGGCGGCGGCGGCGGGG	-	KMT2A	CpG-binding	0.1
25-CGGCCGCGGC	KMT2A.H14CORE.0.P.B	9	3.06031e-07	0.000488119	0.000976238	10	CGGCCGCGGC	GGGCGGCGGCGGCGGCGGCGGGG	-	KMT2A	CpG-binding	1

### Sheet: Microglia_up
Query_ID	Target_ID	Optimal_offset	p-value	E-value	q-value	Overlap	Query_consensus	Target_consensus	Orientation	symbol	family	homerPval
1-GTCACATGAC	TFEB.H14CORE.1.P.C	1	2.92595e-06	0.0046669	0.00927483	10	GTCACATGAC	AGTCACATGAC	+	TFEB	bHLH-ZIP	1e-14
1-GTCACATGAC	TFEB.H14CORE.0.SM.B	2	1.82778e-05	0.029153	0.0127102	10	GTCACATGAC	AGGTCACGTGAT	+	TFEB	bHLH-ZIP	1e-14
1-GTCACATGAC	MITF.H14CORE.0.P.B	1	4.1372e-05	0.0659884	0.0193569	10	GTCACATGAC	GGTCACGTGAC	-	MITF	bHLH-ZIP	1e-14
1-GTCACATGAC	USF1.H14CORE.0.PSM.A	1	0.000103982	0.165852	0.0322859	10	GTCACATGAC	GGTCACGTGGCC	+	USF1	bHLH-ZIP	1e-14
1-GTCACATGAC	SRBP1.H14CORE.0.P.B	2	0.000112038	0.178701	0.0322859	10	GTCACATGAC	GGATCACCTGAC	-	SREBF1	bHLH-ZIP	1e-14
1-GTCACATGAC	USF2.H14CORE.0.PSM.A	6	0.000199151	0.317646	0.04856	10	GTCACATGAC	GGCCGGGTCACGTGACCC	+	USF2	bHLH-ZIP	1e-14
2-ATGACTCAAC	BACH1.H14CORE.0.P.B	1	7.14766e-06	0.0114005	0.0112746	10	ATGACTCAAC	CATGACTCAGCA	-	BACH1	Jun-related	1e-12
2-ATGACTCAAC	NF2L2.H14CORE.1.P.B	0	1.51864e-05	0.0242224	0.0116194	10	ATGACTCAAC	ATGACTCAGCAATTT	-	NFE2L2	Jun-related	1e-12
2-ATGACTCAAC	NFE2.H14CORE.0.P.B	2	1.54296e-05	0.0246102	0.0116194	10	ATGACTCAAC	GCATGACTCAGC	+	NFE2	Jun-related	1e-12
2-ATGACTCAAC	NF2L2.H14CORE.0.P.B	5	2.02551e-05	0.032307	0.0116194	10	ATGACTCAAC	TCAGCATGACTCAGC	-	NFE2L2	Jun-related	1e-12
2-ATGACTCAAC	NF2L1.H14CORE.0.P.B	0	2.34881e-05	0.0374635	0.0116194	10	ATGACTCAAC	ATGACTCAGCAATTTT	-	NFE2L1	Jun-related	1e-12
2-ATGACTCAAC	FOSB.H14CORE.0.P.B	0	2.76081e-05	0.0440348	0.0116194	9	ATGACTCAAC	ATGACTCAT	-	FOSB	Fos-related	1e-12
2-ATGACTCAAC	FOS.H14CORE.0.P.B	2	2.9465e-05	0.0469966	0.0116194	9	ATGACTCAAC	TGGTGACTCAC	-	FOS	Fos-related	1e-12
2-ATGACTCAAC	BATF.H14CORE.1.P.B	1	3.83604e-05	0.0611849	0.0134465	10	ATGACTCAAC	TATGACTCATA	+	BATF	B-ATF-related	1e-12
2-ATGACTCAAC	ATF3.H14CORE.0.P.B	2	6.97143e-05	0.111194	0.0201014	8	ATGACTCAAC	GGATGACTCA	+	ATF3	Fos-related	1e-12
2-ATGACTCAAC	BATF3.H14CORE.1.P.B	4	7.00893e-05	0.111792	0.0201014	10	ATGACTCAAC	AAATATGACTCATATC	+	BATF3	B-ATF-related	1e-12
2-ATGACTCAAC	JUN.H14CORE.0.P.B	1	9.76899e-05	0.155815	0.0239339	10	ATGACTCAAC	GATGACTCATCC	-	JUN	Jun-related	1e-12
2-ATGACTCAAC	BATF.H14CORE.0.P.B	9	9.86253e-05	0.157307	0.0239339	10	ATGACTCAAC	AGTTTCGATATGACTCAGC	+	BATF	B-ATF-related	1e-12
2-ATGACTCAAC	MAFK.H14CORE.1.P.B	-1	0.000115712	0.184561	0.0260573	9	ATGACTCAAC	TGACTCAGCAGTT	-	MAFK	Maf-related	1e-12
2-ATGACTCAAC	JUNB.H14CORE.0.PM.A	1	0.000123895	0.197612	0.0260573	9	ATGACTCAAC	GATGACTCAT	-	JUNB	Jun-related	1e-12
2-ATGACTCAAC	JUND.H14CORE.0.PM.A	1	0.00013432	0.21424	0.0264842	10	ATGACTCAAC	GATGACTCATC	-	JUND	Jun-related	1e-12
2-ATGACTCAAC	FOSL2.H14CORE.0.P.B	1	0.000146739	0.234049	0.0272311	10	ATGACTCAAC	GATGACTCATCC	-	FOSL2	Fos-related	1e-12
2-ATGACTCAAC	BATF3.H14CORE.0.P.B	9	0.000225502	0.359676	0.0395227	9	ATGACTCAAC	AGTCTCGATATGACTCAG	+	BATF3	B-ATF-related	1e-12
2-ATGACTCAAC	ZN554.H14CORE.1.P.C	-1	0.00025203	0.401987	0.0418472	9	ATGACTCAAC	TGGCTCAGCA	-	ZNF554	More than 3 adjacent zinc fingers	1e-12
2-ATGACTCAAC	JUND.H14CORE.1.SM.B	2	0.000271577	0.433165	0.0428382	9	ATGACTCAAC	GGATGACGCAT	-	JUND	Jun-related	1e-12
4-CTGAGTCATTGC	NFE2.H14CORE.0.P.B	1	8.171e-07	0.00130327	0.00158162	11	CTGAGTCATTGC	GCTGAGTCATGC	-	NFE2	Jun-related	1e-10
4-CTGAGTCATTGC	FOSB.H14CORE.0.P.B	0	1.50306e-06	0.00239739	0.00158162	9	CTGAGTCATTGC	ATGAGTCAT	+	FOSB	Fos-related	1e-10
4-CTGAGTCATTGC	BACH1.H14CORE.0.P.B	2	2.05534e-06	0.00327827	0.00162207	10	CTGAGTCATTGC	TGCTGAGTCATG	+	BACH1	Jun-related	1e-10
4-CTGAGTCATTGC	JUNB.H14CORE.0.PM.A	0	3.04405e-06	0.00485526	0.00175041	10	CTGAGTCATTGC	ATGAGTCATC	+	JUNB	Jun-related	1e-10
4-CTGAGTCATTGC	FOS.H14CORE.0.P.B	0	3.32694e-06	0.00530647	0.00175041	11	CTGAGTCATTGC	GTGAGTCACCA	+	FOS	Fos-related	1e-10
4-CTGAGTCATTGC	BATF.H14CORE.1.P.B	1	4.39015e-06	0.00700229	0.00197982	10	CTGAGTCATTGC	TATGAGTCATA	-	BATF	B-ATF-related	1e-10
4-CTGAGTCATTGC	FOSL1.H14CORE.0.P.B	0	8.24154e-06	0.0131452	0.00325209	11	CTGAGTCATTGC	ATGAGTCATCC	+	FOSL1	Fos-related	1e-10
4-CTGAGTCATTGC	ATF3.H14CORE.0.P.B	-1	1.09675e-05	0.0174932	0.00384689	10	CTGAGTCATTGC	TGAGTCATCC	-	ATF3	Fos-related	1e-10
1-AATGACTC	NFE2.H14CORE.0.P.B	1	3.11932e-06	0.00497532	0.00390787	8	AATGACTC	GCATGACTCAGC	+	NFE2	Jun-related	1e-10
1-AATGACTC	BACH1.H14CORE.0.P.B	0	4.9476e-06	0.00789141	0.00390787	8	AATGACTC	CATGACTCAGCA	-	BACH1	Jun-related	1e-10
1-AATGACTC	BATF.H14CORE.1.P.B	0	6.22412e-06	0.00992747	0.00390787	8	AATGACTC	TATGACTCATA	+	BATF	B-ATF-related	1e-10
1-AATGACTC	JUNB.H14CORE.0.PM.A	0	9.10562e-06	0.0145235	0.00390787	8	AATGACTC	GATGACTCAT	-	JUNB	Jun-related	1e-10
1-AATGACTC	BATF3.H14CORE.1.P.B	3	9.94257e-06	0.0158584	0.00390787	8	AATGACTC	AAATATGACTCATATC	+	BATF3	B-ATF-related	1e-10
1-AATGACTC	NF2L1.H14CORE.0.P.B	-1	9.94257e-06	0.0158584	0.00390787	7	AATGACTC	ATGACTCAGCAATTTT	-	NFE2L1	Jun-related	1e-10
1-AATGACTC	FOSL1.H14CORE.0.P.B	1	1.19828e-05	0.0191125	0.00390787	8	AATGACTC	GGATGACTCAT	-	FOSL1	Fos-related	1e-10
1-AATGACTC	JUND.H14CORE.0.PM.A	0	1.19828e-05	0.0191125	0.00390787	8	AATGACTC	GATGACTCATC	-	JUND	Jun-related	1e-10
1-AATGACTC	NF2L2.H14CORE.1.P.B	-1	1.234e-05	0.0196823	0.00390787	7	AATGACTC	ATGACTCAGCAATTT	-	NFE2L2	Jun-related	1e-10
4-CTGAGTCATTGC	BATF3.H14CORE.1.P.B	3	1.28816e-05	0.0205462	0.00406646	12	CTGAGTCATTGC	GATATGAGTCATATTT	-	BATF3	B-ATF-related	1e-10
4-CTGAGTCATTGC	NF2L2.H14CORE.1.P.B	6	1.59251e-05	0.0254005	0.00457018	9	CTGAGTCATTGC	AAATTGCTGAGTCAT	+	NFE2L2	Jun-related	1e-10
4-CTGAGTCATTGC	NF2L2.H14CORE.0.P.B	1	2.03092e-05	0.0323931	0.00511809	12	CTGAGTCATTGC	GCTGAGTCATGCTGA	+	NFE2L2	Jun-related	1e-10
4-CTGAGTCATTGC	NF2L1.H14CORE.0.P.B	7	2.10769e-05	0.0336177	0.00511809	9	CTGAGTCATTGC	AAAATTGCTGAGTCAT	+	NFE2L1	Jun-related	1e-10
1-AATGACTC	FOSB.H14CORE.0.P.B	-1	2.15055e-05	0.0343013	0.0061913	7	AATGACTC	ATGACTCAT	-	FOSB	Fos-related	1e-10
1-AATGACTC	FOSL2.H14CORE.0.P.B	0	2.49119e-05	0.0397346	0.00657433	8	AATGACTC	GATGACTCATCC	-	FOSL2	Fos-related	1e-10
4-CTGAGTCATTGC	BATF3.H14CORE.0.P.B	0	3.36588e-05	0.0536858	0.00758954	12	CTGAGTCATTGC	CTGAGTCATATCGAGACT	-	BATF3	B-ATF-related	1e-10
1-AATGACTC	JUN.H14CORE.0.P.B	0	3.7006e-05	0.0590246	0.00901477	8	AATGACTC	GATGACTCATCC	-	JUN	Jun-related	1e-10
1-AATGACTC	ATF3.H14CORE.0.P.B	1	4.4823e-05	0.0714926	0.0100805	8	AATGACTC	GGATGACTCA	+	ATF3	Fos-related	1e-10
1-AATGACTC	NF2L2.H14CORE.0.P.B	4	4.77472e-05	0.0761568	0.0100805	8	AATGACTC	TCAGCATGACTCAGC	-	NFE2L2	Jun-related	1e-10
4-CTGAGTCATTGC	JUND.H14CORE.0.PM.A	1	5.6299e-05	0.0897968	0.0118482	10	CTGAGTCATTGC	GATGAGTCATC	+	JUND	Jun-related	1e-10
1-AATGACTC	FOS.H14CORE.0.P.B	1	8.35855e-05	0.133319	0.0165438	8	AATGACTC	TGGTGACTCAC	-	FOS	Fos-related	1e-10
1-AATGACTC	NFE2.H14CORE.1.SM.B	1	9.4596e-05	0.150881	0.0176218	8	AATGACTC	GCATGACTCATGATGACTC	+	NFE2	Jun-related	1e-10
4-CTGAGTCATTGC	BATF.H14CORE.0.P.B	1	8.94e-05	0.142593	0.0176385	12	CTGAGTCATTGC	GCTGAGTCATATCGAAACT	-	BATF	B-ATF-related	1e-10
4-CTGAGTCATTGC	FOSL2.H14CORE.0.P.B	2	0.000115978	0.184984	0.0192693	10	CTGAGTCATTGC	GGATGAGTCATC	+	FOSL2	Fos-related	1e-10
4-CTGAGTCATTGC	JUN.H14CORE.0.P.B	2	0.000115978	0.184984	0.0192693	10	CTGAGTCATTGC	GGATGAGTCATC	+	JUN	Jun-related	1e-10
1-AATGACTC	BATF3.H14CORE.0.P.B	8	0.00011522	0.183776	0.0202713	8	AATGACTC	AGTCTCGATATGACTCAG	+	BATF3	B-ATF-related	1e-10
1-AATGACTC	BATF.H14CORE.0.P.B	8	0.000197632	0.315224	0.0329405	8	AATGACTC	AGTTTCGATATGACTCAGC	+	BATF	B-ATF-related	1e-10
4-CTGAGTCATTGC	MAFK.H14CORE.1.P.B	5	0.000216634	0.345531	0.0341933	8	CTGAGTCATTGC	AACTGCTGAGTCA	+	MAFK	Maf-related	1e-10
4-CTGAGTCATTGC	ZN554.H14CORE.1.P.C	2	0.000294727	0.47009	0.0443043	8	CTGAGTCATTGC	TGCTGAGCCA	+	ZNF554	More than 3 adjacent zinc fingers	1e-10
1-AATGACTC	JUND.H14CORE.1.SM.B	1	0.000326452	0.520691	0.0492295	8	AATGACTC	GGATGACGCAT	-	JUND	Jun-related	1e-10
3-TCAACCTCTC	ZN768.H14CORE.0.P.B	7	9.16863e-06	0.014624	0.0292479	10	TCAACCTCTC	AAGTTACTTAACCTCTCTGAGCC	-	ZNF768	More than 3 adjacent zinc fingers	1e-08
8-CCCCTCCCCTCT	PATZ1.H14CORE.1.P.C	0	7.3428e-07	0.00117118	0.0022963	10	CCCCTCCCCTCT	CCCCTCCCCC	-	PATZ1	Multiple dispersed zinc fingers	1e-07
8-CCCCTCCCCTCT	ZN444.H14CORE.0.S.C	5	1.49908e-06	0.00239104	0.00234402	12	CCCCTCCCCTCT	CCGTCCCCCTCCCCCCTC	+	ZNF444	More than 3 adjacent zinc fingers	1e-07
7-CCTCCGAGGCCG	ZN586.H14CORE.0.P.C	10	5.15617e-06	0.0082241	0.0080098	12	CCTCCGAGGCCG	ACCATTTTTTCCTCCTAGGCCTC	-	ZNF586	More than 3 adjacent zinc fingers	1e-07
8-CCCCTCCCCTCT	MAZ.H14CORE.0.P.B	2	1.9173e-05	0.030581	0.00871637	11	CCCCTCCCCTCT	GCCCCCTCCCCCC	-	MAZ	Multiple dispersed zinc fingers	1e-07
8-CCCCTCCCCTCT	SP2.H14CORE.0.P.D	1	2.74738e-05	0.0438207	0.00871637	11	CCCCTCCCCTCT	GCCCCGCCCCCT	-	SP2	Three-zinc finger Kruppel-related	1e-07
8-CCCCTCCCCTCT	KLF11.H14CORE.0.P.B	3	4.17706e-05	0.0666241	0.0108857	12	CCCCTCCCCTCT	CGGCCCCGCCCCCTC	-	KLF11	Three-zinc finger Kruppel-related	1e-07
8-CCCCTCCCCTCT	MAZ.H14CORE.1.P.B	10	8.37786e-05	0.133627	0.0182187	11	CCCCTCCCCTCT	CCCCCCCCGGCCCCTCCCCCC	-	MAZ	Multiple dispersed zinc fingers	1e-07
8-CCCCTCCCCTCT	ZN740.H14CORE.0.P.C	0	8.7386e-05	0.139381	0.0182187	11	CCCCTCCCCTCT	CCCCCCCCCAC	-	ZNF740	Other with up to three adjacent zinc fingers	1e-07
8-CCCCTCCCCTCT	ZN684.H14CORE.1.M.C	3	9.67491e-05	0.154315	0.01891	12	CCCCTCCCCTCT	ACCGTCCACCCCTTC	+	ZNF684	More than 3 adjacent zinc fingers	1e-07
8-CCCCTCCCCTCT	KLF6.H14CORE.0.P.B	6	0.000107481	0.171432	0.019195	12	CCCCTCCCCTCT	CCCCGGCCCCGCCCTTCC	-	KLF6	Three-zinc finger Kruppel-related	1e-07
8-CCCCTCCCCTCT	KLF16.H14CORE.1.P.B	7	0.0001402	0.223619	0.023076	12	CCCCTCCCCTCT	CCCCCCGCCCCGCCCCCTCCCCC	-	KLF16	Three-zinc finger Kruppel-related	1e-07
8-CCCCTCCCCTCT	ZNF57.H14CORE.0.PSG.A	6	0.000192342	0.306786	0.0261525	12	CCCCTCCCCTCT	TGGTACACCCTCCCCGCCCTT	-	ZNF57	More than 3 adjacent zinc fingers	1e-07
8-CCCCTCCCCTCT	ZKSC5.H14CORE.0.P.C	-1	0.000230549	0.367726	0.0299162	11	CCCCTCCCCTCT	CTCTCACCTCCTC	+	ZKSCAN5	Multiple dispersed zinc fingers	1e-07
8-CCCCTCCCCTCT	SALL1.H14CORE.0.P.C	2	0.000239156	0.381454	0.0299162	12	CCCCTCCCCTCT	TGCCCCACCCCCCCCC	-	SALL1	Multiple dispersed zinc fingers	1e-07
8-CCCCTCCCCTCT	SP4.H14CORE.2.P.B	10	0.000251529	0.401189	0.0302539	11	CCCCTCCCCTCT	CCCCCCCCGGCCCCGCCCCCT	-	SP4	Three-zinc finger Kruppel-related	1e-07
8-CCCCTCCCCTCT	ZN610.H14CORE.1.P.C	8	0.000276783	0.441469	0.0320583	12	CCCCTCCCCTCT	ATTTACAGCCGCTCCCCATTGCT	+	ZNF610	More than 3 adjacent zinc fingers	1e-07
8-CCCCTCCCCTCT	SP3.H14CORE.0.P.B	3	0.000307846	0.491015	0.0331972	12	CCCCTCCCCTCT	AGGCCCCGCCCCCTCCCCC	-	SP3	Three-zinc finger Kruppel-related	1e-07
8-CCCCTCCCCTCT	SP1.H14CORE.0.P.B	3	0.000335745	0.535513	0.0336439	11	CCCCTCCCCTCT	AGGCCCCGCCCCCT	-	SP1	Three-zinc finger Kruppel-related	1e-07
8-CCCCTCCCCTCT	KLF7.H14CORE.0.P.B	0	0.000344263	0.549099	0.0336439	10	CCCCTCCCCTCT	CCCCGCCCCC	-	KLF7	Three-zinc finger Kruppel-related	1e-07
8-CCCCTCCCCTCT	SP1.H14CORE.2.P.B	10	0.00042479	0.67754	0.0390716	11	CCCCTCCCCTCT	CCCCCCCAGGCCCCGCCCCCT	-	SP1	Three-zinc finger Kruppel-related	1e-07
12-CGGGCCGGGGCG	KLF11.H14CORE.0.P.B	2	3.33902e-05	0.0532574	0.039841	12	CGGGCCGGGGCG	GAGGGGGCGGGGCCG	+	KLF11	Three-zinc finger Kruppel-related	1e-05
12-CGGGCCGGGGCG	SP3.H14CORE.0.P.B	6	7.61481e-05	0.121456	0.039841	12	CGGGCCGGGGCG	GGGGGAGGGGGCGGGGCCT	+	SP3	Three-zinc finger Kruppel-related	1e-05
12-CGGGCCGGGGCG	SP1.H14CORE.0.P.B	1	7.6193e-05	0.121528	0.039841	12	CGGGCCGGGGCG	AGGGGGCGGGGCCT	+	SP1	Three-zinc finger Kruppel-related	1e-05
12-CGGGCCGGGGCG	SP2.H14CORE.0.P.D	1	0.000101689	0.162194	0.0423524	11	CGGGCCGGGGCG	AGGGGGCGGGGC	+	SP2	Three-zinc finger Kruppel-related	1e-05
12-CGGGCCGGGGCG	SP1.H14CORE.2.P.B	1	0.000122131	0.194799	0.0425744	12	CGGGCCGGGGCG	AGGGGGCGGGGCCTGGGGGGG	+	SP1	Three-zinc finger Kruppel-related	1e-05
19-GSGAGGGGMG	KLF16.H14CORE.1.P.B	3	3.67693e-05	0.0586471	0.0386663	10	GGGAGGGGCG	GGGGGAGGGGGCGGGGCGGGGGG	+	KLF16	Three-zinc finger Kruppel-related	0.0001
19-GSGAGGGGMG	ZN530.H14CORE.0.P.B	6	4.94794e-05	0.0789196	0.0390241	10	GGGAGGGGCG	GGCAAGGAAAGGGGCAG	-	ZNF530	More than 3 adjacent zinc fingers	0.0001
8-CGTCTAAA	ZSC29.H14CORE.1.M.C	6	2.83585e-05	0.0452318	0.0452318	8	CGTCTAAA	TATAAACGTCTACACAAACA	+	ZSCAN29	More than 3 adjacent zinc fingers	0.0001

### Sheet: Neurons_down
Query_ID	Target_ID	Optimal_offset	p-value	E-value	q-value	Overlap	Query_consensus	Target_consensus	Orientation	symbol	family	homerPval
7-GGTTATTTTTAG	MEF2A.H14CORE.0.P.B	0	1.48516e-06	0.00236883	0.00310405	12	GGTTATTTTTAG	TGCTATTTTTAGC	+	MEF2A	Regulators of differentiation	1e-12
7-GGTTATTTTTAG	MEF2D.H14CORE.0.PS.A	0	1.94611e-06	0.00310405	0.00310405	12	GGTTATTTTTAG	GGCTATTTTTAGC	+	MEF2D	Regulators of differentiation	1e-12
2-GGAATCCC	ZN831.H14CORE.0.PSGI.A	1	7.81871e-07	0.00124708	0.00249417	8	GGAATCCC	TGGAATCCCCT	+	ZNF831	Other with up to three adjacent zinc fingers	1e-10
1-TTCCTGTG	ETV2.H14CORE.1.PM.A	4	1.37939e-05	0.0220012	0.0437661	8	TTCCTGTG	CCACTTCCTGTTC	-	ETV2	Ets-related	1e-10
10-GCATCGGGGG	KLF13.H14CORE.1.P.C	10	2.53654e-05	0.0404578	0.04382	10	GCATCGGGGG	AGGGGGCGGGGCTGGGGGGG	+	KLF13	Three-zinc finger Kruppel-related	1e-09
10-GCATCGGGGG	ZN845.H14CORE.0.PSG.A	11	2.76217e-05	0.0440567	0.04382	10	GCATCGGGGG	GGGACTGGAGAGCAGGTGGGG	+	ZNF845	More than 3 adjacent zinc fingers	1e-09
18-CAGATGTGGG	ZN789.H14CORE.0.P.C	7	6.21711e-06	0.00991629	0.0198326	10	CAGATGTGGG	TTGGTGTCAGAAGTGGGAGC	-	ZNF789	More than 3 adjacent zinc fingers	1e-08

### Sheet: Neurons_up
Query_ID	Target_ID	Optimal_offset	p-value	E-value	q-value	Overlap	Query_consensus	Target_consensus	Orientation	symbol	family	homerPval
1-TTACRTAA	DBP.H14CORE.0.SM.B	3	1.42e-08	2.27e-05	2.86e-05	8	TTACATAA	CTGTTACGTAATCG	+	DBP	C/EBP-related	1e-13
1-TTACRTAA	TEF.H14CORE.0.SM.B	3	7.42e-08	0.000118	7.75e-05	8	TTACATAA	CGGTTACGTAACA	-	TEF	C/EBP-related	1e-13
1-TTACRTAA	HLF.H14CORE.1.SM.B	1	2.08e-06	0.00332	0.00163	8	TTACATAA	ATTACGTAACC	-	HLF	C/EBP-related	1e-13
1-TTACRTAA	NFIL3.H14CORE.1.S.B	7	5.72e-06	0.00913	0.002988	8	TTACATAA	GGGGCTATTACGTAACCC	-	NFIL3	C/EBP-related	1e-13
1-TTACRTAA	NFIL3.H14CORE.0.P.B	1	1e-05	0.015961	0.003918	8	TTACATAA	GTTACATAAC	-	NFIL3	C/EBP-related	1e-13
1-TTACRTAA	HLF.H14CORE.0.P.B	2	1.21e-05	0.0193	0.004211	8	TTACATAA	TGTTACATAAC	-	HLF	C/EBP-related	1e-13
5-WGTTATATAA	HLF.H14CORE.1.SM.B	0	6.89e-06	0.010989	0.021943	10	AGTTATATAA	GGTTACGTAAT	+	HLF	C/EBP-related	1e-11
7-GTTACCATGG	RFX1.H14CORE.1.PSM.A	1	3.61e-06	0.005751	0.002363	10	GTTACCATGG	CGTTGCCATGGCAACCGC	-	RFX1	RFX	1e-10
7-GTTACCATGG	RFX5.H14CORE.0.PSG.A	3	8.18e-06	0.013042	0.003071	10	GTTACCATGG	GGGGTTGCCATGGCAACGG	+	RFX5	RFX	1e-10
7-GTTACCATGG	RFX1.H14CORE.0.PM.A	2	8.67e-06	0.013836	0.003071	10	GTTACCATGG	CGGTTGCCATGG	+	RFX1	RFX	1e-10
19-ATACCCCACC	ZN37A.H14CORE.0.P.B	5	1.89e-06	0.003019	0.006009	10	ATACCCCACC	TATAAATACCCCAGCTCCCTCAC	-	ZNF37A	Multiple dispersed zinc fingers	1e-07

### Sheet: Oligs_down
Query_ID	Target_ID	Optimal_offset	p-value	E-value	q-value	Overlap	Query_consensus	Target_consensus	Orientation	symbol	family	homerPval
11-GGGGGTAGGG	ZN444.H14CORE.0.S.C	2	2.42518e-05	0.0386817	0.0254171	10	GGGGGTAGGG	GAGGGGGGAGGGGGACGG	-	ZNF444	More than 3 adjacent zinc fingers	1e-08
11-GGGGGTAGGG	ZN281.H14CORE.0.P.B	4	2.43906e-05	0.038903	0.0254171	10	GGGGGTAGGG	GGGTGGGGGAGGGGCG	+	ZNF281	More than 3 adjacent zinc fingers	1e-08
11-GGGGGTAGGG	PATZ1.H14CORE.1.P.C	0	4.94045e-05	0.0788001	0.0386128	10	GGGGGTAGGG	GGGGGAGGGG	+	PATZ1	Multiple dispersed zinc fingers	1e-08
11-GGGGGTAGGG	VEZF1.H14CORE.0.P.C	0	6.51416e-05	0.103901	0.0407299	10	GGGGGTAGGG	GGGGGAGGGGG	+	VEZF1	Multiple dispersed zinc fingers	1e-08
17-ACCTGGAATTTA	REL.H14CORE.0.P.B	0	1.50069e-05	0.023936	0.0478721	12	ACCTGGAATTTA	CCCTGGAATTTCCCT	-	REL	NFkappaB-related	1e-06
25-CCGCCGCCGCCG	KMT2B.H14CORE.0.P.B	-2	6.51641e-09	1.03937e-05	2.06102e-05	8	CCGCCGCCGCCG	GCCGCCGC	-	KMT2B	CpG-binding	0.01
25-CCGCCGCCGCCG	KMT2A.H14CORE.0.P.B	8	3.7714e-07	0.000601539	0.000397608	12	CCGCCGCCGCCG	CCCCGCCGCCGCCGCCGCCGCCC	+	KMT2A	CpG-binding	0.01
24-CTCKCTCTCTCY	Z705E.H14CORE.0.P.B	8	8.0639e-06	0.0128619	0.0257153	12	CTCTCTCTCTCT	CCCTCTCCCTCTCCCTCTCCC	-	ZNF705EP	More than 3 adjacent zinc fingers	0.01
25-CGCCGCCGCC	KMT2B.H14CORE.0.P.B	-1	3.4632e-08	5.52381e-05	0.000109639	8	CGCCGCCGCC	GCCGCCGC	-	KMT2B	CpG-binding	0.1
25-CGCCGCCGCC	KMT2A.H14CORE.0.P.B	12	2.83502e-06	0.00452186	0.00241088	10	CGCCGCCGCC	CCCCGCCGCCGCCGCCGCCGCCC	+	KMT2A	CpG-binding	0.1
13-GCCGTCGC	ZN672.H14CORE.0.PSG.A	16	8.61539e-06	0.0137416	0.0274831	8	GCCGTCGC	ATTCCGTCATTCCCCTGCCGTCGTTC	-	ZNF672	More than 3 adjacent zinc fingers	0.1
15-GCGGCGGC	KMT2B.H14CORE.0.P.B	0	7.32436e-07	0.00116824	0.00233423	8	GCGGCGGC	GCGGCGGC	+	KMT2B	CpG-binding	1
14-NCCGGGGN	KLF13.H14CORE.1.P.C	10	7.3466e-06	0.0117178	0.0232285	8	GCCGGGGG	AGGGGGCGGGGCTGGGGGGG	+	KLF13	Three-zinc finger Kruppel-related	1
15-GCGGCGGC	KMT2A.H14CORE.0.P.B	2	2.92939e-05	0.0467238	0.0311193	8	GCGGCGGC	GGGCGGCGGCGGCGGCGGCGGGG	-	KMT2A	CpG-binding	1

### Sheet: Oligs_up
Query_ID	Target_ID	Optimal_offset	p-value	E-value	q-value	Overlap	Query_consensus	Target_consensus	Orientation	symbol	family	homerPval
1-TGGAAWTTTCCA	RELB.H14CORE.0.P.B	-1	2.07444e-06	0.00330873	0.00596875	11	TGGAATTTTCCA	GGGACTTTCCA	+	RELB	NFkappaB-related	1e-13
1-TGGAAWTTTCCA	NFAT5.H14CORE.1.PS.A	0	3.75405e-06	0.00598771	0.00596875	12	TGGAATTTTCCA	TGTAATTTTCCACT	-	NFAT5	NFAT-related	1e-13
1-TGGAAWTTTCCA	NFAC1.H14CORE.3.SM.B	0	1.6948e-05	0.027032	0.0179643	12	TGGAATTTTCCA	CGGAAATTTCCGTT	-	NFATC1	NFAT-related	1e-13
1-TGGAAWTTTCCA	NFAT5.H14CORE.0.SM.B	-1	2.89899e-05	0.0462389	0.020083	11	TGGAATTTTCCA	GTAATTTTCCGTT	-	NFAT5	NFAT-related	1e-13
1-TGGAAWTTTCCA	TF65.H14CORE.0.P.B	0	3.15781e-05	0.0503671	0.020083	12	TGGAATTTTCCA	CGGGAATTTCCCA	+	RELA	NFkappaB-related	1e-13
1-TGGAAWTTTCCA	NFKB1.H14CORE.0.PS.A	-1	6.72202e-05	0.107216	0.0356256	11	TGGAATTTTCCA	GGGAATTTCCCT	-	NFKB1	NFkappaB-related	1e-13
1-TTCCCGCGAC	E2F4.H14CORE.1.P.B	2	1.01817e-05	0.0162398	0.00642531	10	TTCCCGCGAC	TTTTCCCGCCCTC	-	E2F4	E2F	1e-11
1-TTCCCGCGAC	E2F3.H14CORE.0.P.B	1	1.47972e-05	0.0236015	0.00778167	10	TTCCCGCGAC	TTTCCCGCCCT	-	E2F3	E2F	1e-11
1-TTCCCGCGAC	E2F1.H14CORE.0.P.B	2	3.06599e-05	0.0489025	0.0138203	10	TTCCCGCGAC	TTTTCCCGCCCTC	-	E2F1	E2F	1e-11
1-TTCCCGCGAC	TFDP1.H14CORE.0.P.B	1	0.000125187	0.199674	0.049376	10	TTCCCGCGAC	TTTCCCGCCCC	-	TFDP1	E2F	1e-11
3-GAAATTTCCA	NFAT5.H14CORE.1.PS.A	2	4.72847e-06	0.00754192	0.0150266	10	GAAATTTCCA	TGTAATTTTCCACT	-	NFAT5	NFAT-related	1e-10
6-TTTGTTTACT	FOXP1.H14CORE.0.PS.A	-1	6.75007e-06	0.0107664	0.00534409	9	TTTGTTTACT	GTGTTTACT	+	FOXP1	FOX	1e-09
6-TTTGTTTACT	FOXJ2.H14CORE.0.PSM.A	3	2.89691e-05	0.0462056	0.0124023	10	TTTGTTTACT	GTTGTTGTTTACAA	+	FOXJ2	FOX	1e-09
6-TTTGTTTACT	FOXO3.H14CORE.0.PS.A	0	4.02634e-05	0.0642202	0.0124023	9	TTTGTTTACT	CTTGTTTAC	+	FOXO3	FOX	1e-09
6-TTTGTTTACT	FOXJ3.H14CORE.0.SM.B	0	4.14201e-05	0.0660651	0.0124023	10	TTTGTTTACT	TTTGTTTACGTT	+	FOXJ3	FOX	1e-09
6-TTTGTTTACT	FOXJ2.H14CORE.2.S.B	8	4.21688e-05	0.0672593	0.0124023	10	TTTGTTTACT	CCTTTGTTTTTGTTTACTTT	+	FOXJ2	FOX	1e-09
6-TTTGTTTACT	FOXA3.H14CORE.0.PS.A	0	5.3874e-05	0.085929	0.0124023	10	TTTGTTTACT	CATGTTTACTTA	+	FOXA3	FOX	1e-09
6-TTTGTTTACT	FOXK2.H14CORE.0.P.B	0	5.48177e-05	0.0874342	0.0124023	10	TTTGTTTACT	CTTGTTTACAT	+	FOXK2	FOX	1e-09
6-TTTGTTTACT	FOXO6.H14CORE.0.S.B	1	5.87448e-05	0.0936979	0.0124023	10	TTTGTTTACT	TCTTGTTTACGT	+	FOXO6	FOX	1e-09
6-TTTGTTTACT	ZNF3.H14CORE.0.P.B	4	0.000143887	0.229499	0.0213841	10	TTTGTTTACT	AATGTTTGTTGAATGAATGACTG	+	ZNF3	More than 3 adjacent zinc fingers	1e-09
6-TTTGTTTACT	FOXK1.H14CORE.0.PS.A	-2	0.000247781	0.39521	0.032695	8	TTTGTTTACT	TGTTTACATT	+	FOXK1	FOX	1e-09
12-GGMCTGSMSG	ZN341.H14CORE.1.P.B	4	7.22347e-06	0.0115214	0.0227957	10	GGCCTGGACG	GGGGGGGGAGGAGGGAACAGC	+	ZNF341	Multiple dispersed zinc fingers	1e-07
12-GGMCTGSMSG	PATZ1.H14CORE.0.P.B	8	1.85232e-05	0.0295446	0.0292276	10	GGCCTGGACG	GGGGGAGGGGGCGGGGGGGGGGG	+	PATZ1	Multiple dispersed zinc fingers	1e-07
12-GGMCTGSMSG	HIF3A.H14CORE.0.P.C	8	2.94818e-05	0.0470234	0.0308179	10	GGCCTGGACG	TACGTGCCTGGGGGCACG	+	HIF3A	PAS	1e-07
12-GGMCTGSMSG	SP1.H14CORE.2.P.B	9	3.90621e-05	0.0623041	0.0308179	10	GGCCTGGACG	AGGGGGCGGGGCCTGGGGGGG	+	SP1	Three-zinc finger Kruppel-related	1e-07
12-GGMCTGSMSG	ARNT.H14CORE.1.P.B	9	8.75032e-05	0.139568	0.0345176	10	GGCCTGGACG	GTACGTGCCTGGGGGCACG	+	ARNT	PAS	1e-07
12-GGMCTGSMSG	HIF1A.H14CORE.1.P.B	9	8.75032e-05	0.139568	0.0345176	10	GGCCTGGACG	GTACGTGCCTGTCGGCACG	+	HIF1A	PAS	1e-07
12-GGMCTGSMSG	ZN263.H14CORE.1.P.B	9	0.000119626	0.190803	0.0396596	10	GGCCTGGACG	GGGGAGGAGGGAGAGGAGGAG	+	ZNF263	More than 3 adjacent zinc fingers	1e-07
12-GGMCTGSMSG	KLF13.H14CORE.1.P.C	9	0.000125673	0.200448	0.0396596	10	GGCCTGGACG	AGGGGGCGGGGCTGGGGGGG	+	KLF13	Three-zinc finger Kruppel-related	1e-07
19-CAGCGGGCGC	CTCFL.H14CORE.0.P.B	5	3.39198e-06	0.00541021	0.0108134	10	CAGCGGGCGC	GCCGCCAGGGGGCGCC	+	CTCFL	More than 3 adjacent zinc fingers	1e-05
4-GCAGCTCT	ZN483.H14CORE.0.P.C	6	5.89384e-06	0.00940067	0.0186817	8	GCAGCTCT	GGTCCTGCAGCTCCCTGC	-	ZNF483	More than 3 adjacent zinc fingers	1e-05
19-GGGGAGTGGGGA	ZN444.H14CORE.0.S.C	4	1.01658e-05	0.0162144	0.031989	12	GGGGAGTGGGGA	GAGGGGGGAGGGGGACGG	-	ZNF444	More than 3 adjacent zinc fingers	1e-05
